# Chromatin loop dynamics during cellular differentiation are associated with changes to both anchor and internal regulatory features

**DOI:** 10.1101/2022.10.31.514600

**Authors:** Marielle L. Bond, Eric S. Davis, Ivana Y. Quiroga, Michael I. Love, Hyejung Won, Douglas H. Phanstiel

**Affiliations:** Curriculum in Genetics and Molecular Biology, University of North Carolina at Chapel Hill, NC, USA; Curriculum in Bioinformatics and Computational Biology, University of North Carolina at Chapel Hill, NC, USA; Thurston Arthritis Research Center, University of North Carolina, Chapel Hill, NC, USA; Department of Biostatistics, University of North Carolina, Chapel Hill, NC, USA; Department of Genetics, University of North Carolina, Chapel Hill, NC, USA; Lineberger Comprehensive Cancer Center, The University of North Carolina at Chapel Hill, Chapel Hill, North Carolina, USA; Neuroscience Center, The University of North Carolina at Chapel Hill, Chapel Hill, North Carolina, USA; Department of Cell Biology and Physiology, University of North Carolina, Chapel Hill, NC, USA

**Author notes:** Corresponding authors: Douglas H. Phanstiel and Hyejung Won.

## Abstract

3D chromatin structure has been shown to play a role in regulating gene transcription during biological transitions. While our understanding of loop formation and maintenance is rapidly improving, much less is known about the mechanisms driving changes in looping and the impact of differential looping on gene transcription. One limitation has been a lack of well powered differential looping data sets. To address this, we conducted a deeply sequenced Hi-C time course of megakaryocyte development comprising 4 biological replicates and 6 billion reads per time point. Statistical analysis revealed 1,503 differential loops. Gained loops were enriched for AP-1 occupancy and correlated with increased expression of genes at their anchors. Lost loops were characterized by increases in expression of genes within the loop boundaries. Linear modeling revealed that changes in histone H3 K27 acetylation, chromatin accessibility, and JUN binding in between the loop anchors were as predictive of changes in loop strength as changes to CTCF and/or cohesin occupancy at loop anchors. Finally, we built linear models and found that incorporating the dynamics of enhancer acetylation and loop strength increased accuracy of gene expression predictions.
