## Supplemental Table 1 for "Chromatin loop dynamics during cellular differentiation are associated with changes to both anchor and internal regulatory features"

### Sheet: Technical Replicates
	Sample	Sequenced Read Pairs	Normal Paired	Chimeric Paired	Collisions	Low MAPQ Collissions	Unmapped	MAPQ	Ligation Motif Present	Alignable	Unique Reads	PCR Duplicates	PCR Duplicates (%)	Optical Duplicates	Optical Duplicates (%)	Library Complexity Estimate	Intra-Fragment Reads 1	Intra-Fragment Reads 2	Below MAPQ Threshold 1	Below MAPQ Threshold 2	Hi-C Contacts 1	Hi-C Contacts 2	Ligation Motif Present 1	Ligation Motif Present 2	Inter-chromosomal 1	Inter-chromosomal 2	Intra-chromosomal 1	Intra-chromosomal 2	Short Range 1	Short Range 2	Long Range 1	Long Range 2
0 h (0 min)	MEGA_K562_WT_PMA_0_1_1_inter_30.txt	627518013	49.17%	35.69%	1.61%	4.96%	0.32%	8.24%	59.94%	84.86%	358929358	157305121	0.250678	16276395	0.0259377	664462123	1.4%	2.46%	3.42%	5.98%	52.37%	91.56%	30.98%	54.16%	6.74%	11.78%	45.64%	79.79%	14.95%	26.13%	30.69%	53.66%
	MEGA_K562_WT_PMA_0_1_2_inter_30.txt	554231271	44.53%	38.9%	2.12%	5.72%	0.26%	8.47%	67.7%	83.43%	337867466	116684372	0.210534	7832723	0.0141326	726293479	1.69%	2.77%	3.72%	6.11%	55.55%	91.13%	37.53%	61.57%	8.05%	13.21%	47.5%	77.92%	14.55%	23.87%	32.95%	54.05%
	MEGA_K562_WT_PMA_0_1_3_inter_30.txt	523313456	46.11%	38.08%	1.8%	5.18%	0.3%	8.53%	57.24%	84.19%	306177097	124924599	0.238718	9495001	0.018144	591865305	2.16%	3.7%	3.59%	6.14%	52.75%	90.16%	30.31%	51.81%	6.73%	11.5%	46.02%	78.66%	17.36%	29.68%	28.66%	48.98%
	MEGA_K562_WT_PMA_0_2_1_inter_30.txt	394677390	54.2%	29.94%	2.3%	4.72%	0.66%	8.19%	50.66%	84.14%	231420591	89263350	0.226168	11384945	0.0288462	463275667	2.47%	4.21%	3.56%	6.08%	52.61%	89.72%	26.47%	45.15%	7.25%	12.36%	45.36%	77.36%	14.16%	24.14%	31.2%	53.22%
	MEGA_K562_WT_PMA_0_2_2_inter_30.txt	455161812	50.24%	33.31%	2.59%	5.25%	0.34%	8.27%	58.95%	83.55%	283009310	89643440	0.196949	7652631	0.016813	644607454	1.83%	2.94%	3.74%	6.02%	56.6%	91.04%	32.85%	52.83%	8.38%	13.48%	48.22%	77.56%	14.02%	22.55%	34.2%	55.01%
	MEGA_K562_WT_PMA_0_2_3_inter_30.txt	537754685	43.92%	37.6%	3.54%	6.12%	0.31%	8.51%	65.44%	81.52%	319021203	110736426	0.205924	8612367	0.0160154	683494536	1.71%	2.89%	3.8%	6.4%	53.82%	90.71%	34.85%	58.74%	6.88%	11.59%	46.94%	79.13%	15.97%	26.92%	30.97%	52.2%
	MEGA_K562_WT_PMA_0_3_1_inter_30.txt	733800125	42.74%	40.71%	1.6%	5.62%	0.44%	8.89%	65.3%	83.45%	447868296	122790688	0.167335	41702255	0.0568305	1128085878	3.69%	6.04%	3.8%	6.22%	53.55%	87.74%	35.9%	58.81%	7.32%	11.99%	46.23%	75.74%	17.73%	29.05%	28.5%	46.69%
	MEGA_K562_WT_PMA_0_3_2_inter_30.txt	513003724	49.05%	36.12%	0.78%	4.64%	0.48%	8.92%	59.89%	85.18%	294758640	102733668	0.200259	39468609	0.0769363	629819730	8.84%	15.39%	3.38%	5.88%	45.23%	78.73%	30.76%	53.54%	6.96%	12.11%	38.27%	66.61%	18.22%	31.72%	20.05%	34.9%
	MEGA_K562_WT_PMA_0_4_1_inter_30.txt	621958006	42.06%	41.06%	1.66%	5.77%	0.51%	8.94%	65.56%	83.12%	389721472	94889708	0.152566	32370930	0.0520468	1070035393	3.93%	6.27%	3.89%	6.21%	54.84%	87.51%	37.02%	59.08%	7.72%	12.33%	47.11%	75.19%	17.72%	28.28%	29.39%	46.91%
	MEGA_K562_WT_PMA_0_4_2_inter_30.txt	669564584	41.31%	42.28%	1.32%	5.6%	0.48%	9.01%	72.33%	83.59%	398587753	109986980	0.164266	51095067	0.0763109	999351845	4.52%	7.6%	3.71%	6.24%	51.29%	86.16%	39.06%	65.62%	7.18%	12.06%	44.11%	74.1%	17.7%	29.74%	26.41%	44.36%
6 h (360 min)	MEGA_K562_WT_PMA_360_1_1_inter_30.txt	361586178	54.26%	30.66%	1.7%	4.51%	0.61%	8.26%	49.24%	84.92%	210496340	85757969	0.237172	10815789	0.0299121	407278586	2.9%	4.98%	3.36%	5.78%	51.95%	89.24%	25.83%	44.38%	8.39%	14.42%	43.56%	74.82%	13.7%	23.54%	29.86%	51.29%
	MEGA_K562_WT_PMA_360_1_2_inter_30.txt	526138797	45.69%	37.2%	2.35%	5.77%	0.32%	8.68%	65.51%	82.89%	324105579	103831407	0.197346	8174166	0.0155361	732554581	1.79%	2.91%	3.83%	6.22%	55.98%	90.87%	36.61%	59.42%	11.79%	19.14%	44.19%	71.73%	12.36%	20.06%	31.83%	51.67%
	MEGA_K562_WT_PMA_360_1_3_inter_30.txt	528577239	44.06%	37.8%	3.17%	5.99%	0.32%	8.65%	59.33%	81.87%	308759558	115164291	0.217876	8812443	0.016672	631395719	1.83%	3.14%	3.67%	6.28%	52.91%	90.59%	31.11%	53.26%	8.3%	14.21%	44.62%	76.38%	15.6%	26.7%	29.02%	49.68%
	MEGA_K562_WT_PMA_360_2_1_inter_30.txt	678684462	53.69%	29.71%	2.53%	4.89%	0.74%	8.44%	50.5%	83.4%	390547098	154581777	0.227767	20863196	0.0307406	769283849	2.81%	4.88%	3.43%	5.96%	51.3%	89.15%	25.86%	44.95%	9.86%	17.14%	41.44%	72.01%	11.59%	20.14%	29.85%	51.87%
	MEGA_K562_WT_PMA_360_2_2_inter_30.txt	598907204	41.93%	40.63%	2.01%	6.15%	0.33%	8.95%	71.09%	82.57%	372003502	115077569	0.192146	7404302	0.012363	861104423	2.19%	3.53%	3.95%	6.36%	55.97%	90.11%	40.31%	64.9%	14.15%	22.79%	41.82%	67.33%	11.43%	18.41%	30.39%	48.92%
	MEGA_K562_WT_PMA_360_2_3_inter_30.txt	427131731	45.65%	36.38%	3.12%	5.86%	0.33%	8.65%	61.16%	82.03%	251730054	91055077	0.213178	7607901	0.0178116	525027567	2.01%	3.4%	3.68%	6.24%	53.25%	90.36%	32.34%	54.87%	10.23%	17.36%	43.02%	73%	13.01%	22.07%	30.01%	50.93%
	MEGA_K562_WT_PMA_360_3_1_inter_30.txt	684640061	43.08%	39.94%	1.75%	5.68%	0.55%	9%	62.46%	83.02%	427309845	103132234	0.150637	37914352	0.0553785	1180888899	4.37%	7.01%	3.91%	6.26%	54.13%	86.73%	35.17%	56.35%	9.8%	15.71%	44.33%	71.02%	17.13%	27.44%	27.2%	43.58%
	MEGA_K562_WT_PMA_360_3_2_inter_30.txt	554025390	51.01%	33.88%	1.07%	4.53%	0.6%	8.93%	57.16%	84.88%	325861170	96926986	0.17495	47467170	0.0856769	774990900	10.15%	17.26%	3.28%	5.57%	45.39%	77.16%	30.01%	51.02%	7.98%	13.56%	37.41%	63.6%	16.88%	28.7%	20.53%	34.9%
	MEGA_K562_WT_PMA_360_4_1_inter_30.txt	614526081	44.79%	37.96%	1.98%	5.56%	0.65%	9.06%	60.5%	82.75%	380856959	93584167	0.152287	34076308	0.0554514	1038653257	6.02%	9.71%	3.79%	6.11%	52.17%	84.18%	33.56%	54.16%	9%	14.52%	43.17%	69.66%	17.84%	28.78%	25.34%	40.88%
	MEGA_K562_WT_PMA_360_4_2_inter_30.txt	699216508	43.03%	40.46%	1.28%	5.63%	0.6%	8.99%	67.16%	83.5%	405968459	119608215	0.17106	58246196	0.0833021	971940857	4.42%	7.61%	3.6%	6.2%	50.04%	86.19%	35.37%	60.92%	8.37%	14.42%	41.67%	71.77%	15.52%	26.74%	26.14%	45.03%
72h (4320 min)	MEGA_K562_WT_PMA_4320_1_1_inter_30.txt	478116747	54.08%	31.07%	1.75%	4.45%	0.48%	8.18%	51.22%	85.14%	276994808	115379006	0.24132	14708799	0.030764	528721129	2.2%	3.8%	3.32%	5.73%	52.42%	90.48%	26.71%	46.1%	8.89%	15.34%	43.53%	75.14%	13.15%	22.7%	30.38%	52.44%
	MEGA_K562_WT_PMA_4320_1_2_inter_30.txt	473846166	46.75%	37.11%	2.07%	5.38%	0.27%	8.41%	64.04%	83.87%	295133679	95064819	0.200624	7198672	0.015192	664624976	2.16%	3.47%	3.69%	5.92%	56.44%	90.61%	36.24%	58.19%	9.09%	14.6%	47.35%	76.02%	16.03%	25.73%	31.32%	50.28%
	MEGA_K562_WT_PMA_4320_1_3_inter_30.txt	543885301	46.25%	37.24%	2.29%	5.35%	0.29%	8.58%	56.97%	83.49%	323155059	121594991	0.223567	9336965	0.0171672	657150584	3.09%	5.2%	3.57%	6.01%	52.76%	88.79%	30.51%	51.36%	9.25%	15.57%	43.5%	73.22%	15.75%	26.51%	27.75%	46.7%
	MEGA_K562_WT_PMA_4320_2_1_inter_30.txt	418667836	56%	28.66%	2.04%	4.37%	0.66%	8.27%	46.93%	84.66%	241379458	99994385	0.238839	13089879	0.0312655	462281737	2.18%	3.77%	3.36%	5.83%	52.12%	90.4%	24.15%	41.89%	9.68%	16.78%	42.44%	73.61%	12.74%	22.09%	29.7%	51.52%
	MEGA_K562_WT_PMA_4320_2_2_inter_30.txt	530004923	49.92%	33.99%	2.17%	5.19%	0.28%	8.45%	58.48%	83.91%	322341615	114693128	0.2164	7699808	0.0145278	679517878	2.33%	3.83%	3.59%	5.9%	54.9%	90.27%	31.97%	52.57%	9.98%	16.41%	44.92%	73.86%	14.48%	23.8%	30.44%	50.06%
	MEGA_K562_WT_PMA_4320_2_3_inter_30.txt	546571573	44.79%	36.46%	3.78%	6.04%	0.29%	8.63%	65.98%	81.26%	311752966	123290129	0.22557	9081729	0.0166158	614401918	1.6%	2.81%	3.57%	6.25%	51.87%	90.94%	33.74%	59.15%	10.1%	17.71%	41.77%	73.23%	14.08%	24.68%	27.69%	48.55%
	MEGA_K562_WT_PMA_4320_3_1_inter_30.txt	682096139	44.51%	38.65%	1.92%	5.62%	0.58%	8.72%	62.25%	83.16%	413346573	112491068	0.16492	41376928	0.0606614	1046646942	3.38%	5.57%	3.66%	6.04%	53.56%	88.39%	33.96%	56.04%	8.64%	14.25%	44.93%	74.14%	15.75%	26%	29.17%	48.14%
	MEGA_K562_WT_PMA_4320_3_2_inter_30.txt	739778774	44.66%	40.06%	1.05%	5.06%	0.53%	8.65%	69.64%	84.71%	426809651	131847009	0.178225	68024459	0.0919524	988916585	4%	6.93%	3.43%	5.94%	50.27%	87.13%	36.52%	63.3%	7.66%	13.28%	42.61%	73.85%	14.7%	25.48%	27.91%	48.38%
	MEGA_K562_WT_PMA_4320_4_1_inter_30.txt	739977791	41.66%	40.74%	2.07%	6.21%	0.47%	8.85%	70.14%	82.4%	457220087	110991276	0.149993	41510995	0.0560976	1258147093	1.95%	3.16%	4%	6.48%	55.83%	90.36%	39.26%	63.53%	9.17%	14.84%	46.66%	75.51%	15.28%	24.72%	31.38%	50.79%
	MEGA_K562_WT_PMA_4320_4_2_inter_30.txt	830772647	43.05%	40.86%	1.44%	5.52%	0.43%	8.69%	70.87%	83.91%	481613525	141632565	0.170483	73858404	0.0889033	1154534766	2.5%	4.31%	3.56%	6.14%	51.91%	89.55%	37.37%	64.46%	7.56%	13.04%	44.35%	76.51%	15.03%	25.93%	29.32%	50.58%
